# Meta-Analysis of Rumen-Native Microbial Supplementation on Culling Risk and Herd Retention in Commercial Dairy Herds

**DOI:** 10.64898/2026.10.01.755474

**Authors:** Clarisse Marotz, Thys Jacobi, Josh Lefler, Brooke Anderson, Ivan Zhelev, Savannah Katulski, John Goeser, Mallory Embree

**Affiliations:** Native Microbials, San Diego, CA 92101; Department of Animal and Dairy Sciences, University of Wisconsin-Madison, WI 53706

**Keywords:** rumen microbiome, rumen-native microbes, direct-fed microbial, dairy cattle, culling risk, herd retention, longevity, sustainable dairy production

## Abstract

**Background:** Premature culling reduces dairy farm profitability and increases the environmental footprint of milk production by shortening productive lifespan and increasing replacement animal requirements. This study evaluated whether treatment with a live consortium of rumen-native microbes was associated with improved herd retention across controlled commercial dairy trials. Cull outcomes (sold or died vs. retained in herd) were analyzed across twenty trials encompassing more than 40,000 dairy cattle housed across 110 experimental pens, with each trial conducted for at least 5 months. Treatment pens received a defined daily dose of Galaxis® Frontier (“GF”, Native Microbials, San Diego, CA), containing *Pichia kudriavzevii*, *Clostridium beijerinckii*, *Ruminococcus bovis*, and *Butyrivibrio fibrisolvens,* incorporated into the ration; control and treatment groups were otherwise managed equivalently. Cow-level time to culling was modeled within each trial, accounting for pen-level clustering, and trial estimates were combined using random-effects meta-analysis.

**Results:** Supplementation with rumen-native microbes was associated with a 9% lower hazard of culling across 20 trials (hazard ratio = 0.91, 95% confidence interval: 0.86-0.96; P < 0.001). Between-trial heterogeneity was negligible, and treatment effects were not significantly moderated by breed or geographic region. Detailed health records from one trial were examined to further characterize health outcomes associated with GF; treatment was associated with fewer transition-related disorders, particularly ketosis and metritis, whereas mastitis and lameness were largely unaffected. These findings suggest that the health effects associated with GF may be more pronounced for disorders linked to physiological and metabolic adaptation during the transition period than for health events more broadly.

**Conclusion:** Across diverse commercial dairy environments, feeding a defined consortium of rumen-native microbes was associated with improved dairy cow retention. Recorded health events suggested that improved metabolic stability may contribute to this effect. Extending productive lifespan reduces replacement requirements and the number of non-lactating heifers needed to maintain herd size, thereby reducing the economic burden and carbon footprint associated with replacement animals that do not directly contribute to milk production. These results demonstrate rumen-native microbial supplementation as a practical strategy to enhance the economic and environmental sustainability of dairy production.
