## Supplemental Table 1; trial metadata for "Meta-Analysis of Rumen-Native Microbial Supplementation on Culling Risk and Herd Retention in Commercial Dairy Herds"

### Sheet: Supplemental Table 1
Trial Site	State	Breed	Trial start date	Trial end date	HPAI onset	Control average DIM	GF average DIM	Control average lactation	GF average lactation	Control % first lactation	GF % first lactation	Control baseline average milk yield (lbs)	GF baseline average milk yield (lbs)	Total number control cows	Total number GF cows	Control pens	GF pens
CAJ04	CA	Jersey	2024-03-06	2024-10-09		64.97	64.46	3.71	3.11	0.85	0.21	78.7	76	1537	1448	2	2
WIH05	WI	Holstein	2025-01-16	2025-07-18		126.37	114.55	2.19	2.23	35.6	36.12	92.76	91.26	2775	2774	3	4
OHH02	OH	Holstein	2025-02-12	2025-08-25		98.89	79.19	3.24	3.22	0.59	0	98.35	99.81	1876	1185	3	2
CAX01	CA	H/J/X	2023-04-13	2023-10-05		95.84	97.54	2.69	2.74	5.21	3.51	102.46	104.05	826	882	2	2
IDH02	ID	Holstein	2024-04-09	2024-10-07	2024-05-01	120.55	111.49	2.83	2.83	14.63	14.1	104.19	105.87	1435	1426	3	3
IDH01	ID	Holstein	2024-04-09	2024-10-07	2024-05-01	113.9	117.32	2.87	2.96	15.1	10.46	110.91	112.01	1570	1683	3	3
OHH01	OH	Holstein	2024-03-05	2024-08-27		98.88	103.81	3.56	3.39	1.18	1.62	102.56	101.69	680	678	2	2
CAX02	CA	Tricrosses	2024-05-15	2025-02-01	2024-12-01	96.28	86.64	3.15	3.11	1.57	3.72	93.45	93.89	763	752	2	2
CAJ02	CA	Jersey	2024-03-03	2024-09-01		73.15	70.47	2.47	2.65	37.56	33.61	75.16	73.5	1318	1196	2	2
CAH07	CA	Holstein	2023-07-10	2024-02-13		88.59	97.39	2.04	2.42	26.55	25.61	86.51	85.89	565	777	3	3
WIH04	WI	Holstein	2024-08-05	2025-06-01		107.39	91.35	2.36	2.9	40.92	24.2	87.37	91.09	953	1186	3	4
CAJ05	CA	Jersey	2024-07-03	2025-01-15	2024-11-01	100.21	101.09	3.78	3.7	0.57	1.64	67.92	68.59	882	853	2	2
WAH01	WA	Holstein	2023-11-08	2024-06-01		123.68	126.97	2.06	1.87	43.14	49.6	73.75	70.93	860	875	7	6
MNH01	MN	Holstein	2024-07-25	2025-01-15		153.47	127.21	3.09	3.22	6.36	2.98	87.31	88.65	692	771	2	2
SDX01	SD	J/X	2024-02-23	2024-08-16		120.78	116.08	2.72	2.79	20.35	15.08	70.53	71.09	2585	2275	2	2
MIH01	MI	Holstein	2023-05-09	2023-11-23		127.99	117.1	4.03	4.14	0.09	0.19	95.88	88.73	1059	1071	2	2
MIH02	MI	Holstein	2024-06-17	2024-11-28		157.03	160.48	2.78	2.76	16.11	10.05	94.29	97.26	993	1075	2	2
CAH01	CA	Holstein	2021-11-01	2022-05-31		104.85	106.94	2.15	1.91	45.64	45.59	93.43	95.42	1768	1733	4	4
WIH02	WI	Holstein	2024-07-03	2025-03-15		63.32	59.51	3.64	2.95	0	0.74	93.11	92.04	1097	951	3	3
WAH02	WA	Holstein	2025-02-11	2025-08-14		131.15	114.15	2.87	3.01	0.14	0.19	110.35	113.69	2133	3150	3	3
